# An Advanced Mobile Laboratory to enable field-based microbial ecology and cell biology across scales

**DOI:** 10.64898/2026.02.23.707475

**Authors:** N Leisch, S Baars, T Beavis, P Bertucci, C Bhickta, M Bonadonna, CM Brannon, L Burgués-Palau, P Cherek, F Chevalier, J Decelle, M Demulder, G Dey, O Dudin, E Duke, BD Engel, E Flaum, S Flori, B Gallet, P Guichard, A Halavatyi, V Hamel, M Jacobovitz, C Juery, M Laporte, S Mattei, F Mikus, K Mocaer, K Moog, M Olivetta, M Pavie, R Pepperkok, A Perez-Boerema, L Planat, M Prakash, EW Pyle, CR Rhodes, I Romero-Brey, P Ronchi, H Rosa, A Rubio Ramos, C Saint-Donat, Y Schwab, H Shah, AM Steyer, A Svetlove, G Toullec, F Vincent, T Wiegand, W Wietrzynski, D Yee, S Zwahlen

**Affiliations:** Mobile Laboratories Services, European Molecular Biology Laboratory Heidelberg, Germany; Biozentrum, University of Basel. Switzerland; Developmental Biology, European Molecular Biology Laboratory, Heidelberg, Germany; Cell Biology and Biophysics, European Molecular Biology Laboratory Heidelberg, Germany; Faculty of Biology, Heidelberg University, Heidelberg, Germany; Department of Biology, Stanford University, USA; Cell and Plant Physiology Laboratory, CNRS, CEA, INRAE, IRIG, Université Grenoble Alpes, Grenoble, France; Department of Biochemistry, Faculty of Sciences, University of Geneva, Geneva, Switzerland; Biological X-ray Imaging, European Molecular Biology Laboratory Hamburg, Germany; Graduate Program in Biophysics, Stanford University, Stanford, USA; Department of Bioengineering, Stanford University, Stanford, USA; Université Grenoble Alpes, CEA, CNRS, IBS, Grenoble, France; Department of Molecular and Cellular Biology, Faculty of Sciences, University of Geneva, Switzerland; Advanced Light Microscopy Facility, European Molecular Biology Laboratory Heidelberg, Germany; Université Claude Bernard Lyon 1, MeLiS, CNRS UMR95284, INSERM U1314, Lyon, France; Molecular Systems Biology. European Molecular Biology Laboratory Heidelberg, Germany; EMBL Imaging Centre, European Molecular Biology Laboratory Heidelberg, Germany; Centre for Organismal Studies, Heidelberg University, Heidelberg Germany; Bioengineering, Stanford University, USA; Electron Microscopy Core Facility, European Molecular Biology Laboratory Heidelberg, Germany

## Abstract

Microbial biodiversity is central to ecosystem function, yet mechanistic insights into the cell biology of environmental organisms remain limited. The underlying challenges are twofold: most microbes remain uncultivable, and a persistent gap exists between field sampling and laboratory analyses. Here, we introduce the Advanced Mobile Laboratory (AML), a field-deployable platform that integrates confocal microscopy, image-enabled cell sorting, and cryo-preparation for expansion and electron microscopy. This setup enables immediate, standardized processing and analysis of environmental communities directly at the sampling site. We demonstrate its capability using marine eukaryotic plankton, showing how the AML enables multiscale investigations, from live imaging of natural communities to enabling ultrastructural and single-cell omics analyses, while minimizing sample degradation and enabling on-site experimentation. By bringing high-end sample preparation and analytical capacity into the field, the AML enables studying life in its natural context to mechanistically understand life’s diversity in the environment.
