## Supplementary Table 1 for "An Advanced Mobile Laboratory to enable field-based microbial ecology and cell biology across scales"

### Sheet: uCT derived data
Overall statistics	cell_volume [µm³]	major_axis [µm]	minor_axis [µm]
Average	37514.7	59.485	29.9814
Std deviation	10115.5	8.84231	3.27697
Median	35808.6	60.8566	30.3537
Individual measurements
Cell ID	centroid_z [µm]	centroid_y [µm]	centroid_x [µm]	centroid_z [px]	centroid_y [px]	centroid_x [px]	cell_volume [µm³]	major_axis [µm]	minor_axis [µm]	elongation_ratio	total_nuclear_volume [µm³]	nuclear_to_cell_volume_ratio	#_of_nuclei	max_nuclear_lobes
1	53.5632	2262.1	1573.76	82.405	3480.15	2421.17	50439	65.273	33.6544	0.515593	3414.69	0.067699	1	2
2	35.3796	1868.24	2193.97	54.4301	2874.22	3375.34	53513.7	66.3437	34.0036	0.512537	4394.55	0.08212	1	2
3	42.5377	1813.25	2231.16	65.4426	2789.61	3432.55	49536	63.4817	32.2384	0.507837	2600.7	0.052501	1	2
4	43.9282	2027.85	670.738	67.5818	3119.76	1031.9	23005.9	51.8517	23.9173	0.461264	1377.24	0.059865	1	1
5	54.9189	2089.05	709.54	84.4906	3213.92	1091.6	42245	78.0552	27.7368	0.355349	3305.11	0.078237	1	3
6	35.5308	1737.51	491.459	54.6628	2673.09	756.09	33770.4	53.1221	31.4297	0.591651	3305.11	0.09787	1	3
7	46.4775	1951.64	1607.43	71.5039	3002.52	2472.96	34314.9	56.3222	32.307	0.57361	1738.65	0.050667	1	2
9	33.0889	1913.33	563.289	50.906	2943.59	866.599	32677.6	50.0286	32.8227	0.656079	2087.15	0.063871	1	2
10	47.5932	1129.3	740.832	73.2204	1737.39	1139.74	37302.3	60.6536	28.8582	0.475787	3153.79	0.084547	1	3
11	47.8312	1079.54	638.455	73.5864	1660.83	982.239	21812.9	45.0867	29.2778	0.649367	1507.42	0.069107	1	1
12	43.0646	1048.83	579.955	66.2532	1613.59	892.239	39307.1	62.5421	28.0948	0.449214	3279.85	0.083442	1	4
13	31.7694	1021.15	535.148	48.876	1571	823.305	32251.7	61.0595	25.4366	0.416587	2366.44	0.073374	1	1
Cell 8 was removed from analysis, no nucleus was detected.

### Sheet: FIB-SEM Chromosome statistics
Overall statistics	Volume3d [µm³]	Area3d [µm²]
Mean	1.55137	12.7667
Min	0.06	0.82368
Max	10.06	81.3583
Median	1.48	12.1476
Variance	0.97429	62.9497
Standard deviation	0.987061	7.93409
Measurements of individual chromosomes
Volume3d [µm³]	Area3d [µm²]	BaryCenterX [µm]	BaryCenterY [µm]	BaryCenterZ [µm]	Mean	index
0.52	7.35519	5.07838	15.3089	29.2911	1	244
1.03	13.355	6.72057	18.752	28.2248	1	202
0.9	11.6412	5.76781	14.8024	28.3733	1	209
1.1	14.1783	6.72186	19.6256	27.6529	1	161
0.77	9.55591	5.97643	18.8938	25.8609	1	137
1.28	15.5376	6.3535	14.4015	30.5016	1	234
1.11	13.4329	6.42963	18.1093	26.8435	1	164
0.43	5.15265	8.12615	15.6794	27.5911	1	205
0.48	5.68391	7.66196	19.4863	29.3957	1	248
0.11	1.21747	34.086	18.9485	19.794	1	72
1.18	13.0297	6.14128	14.6729	27.4116	1	177
1.65	18.1492	6.49027	18.2882	25.3346	1	130
1.55	16.6223	7.39826	15.5595	29.8573	1	249
0.41	4.31487	6.95276	19.2331	29.8133	1	258
1.7	17.6677	6.01526	13.4404	28.5393	1	149
0.12	1.24505	32.558	18.2612	20.0748	1	78
0.18	1.85615	22.4557	13.2207	34.4302	1	317
0.16	1.62207	22.2676	11.5743	30.9721	1	286
0.26	2.61379	19.5739	17.5483	27.1772	1	208
0.18	1.80793	25.9332	16.914	28.7669	1	243
1.72	17.2148	6.61123	15.9387	26.2196	1	140
1.99	19.4414	8.95482	17.9199	29.9325	1	260
0.97	9.44292	6.54149	17.1906	25.7882	1	145
1.6	15.5213	11.6876	17.1391	29.1127	1	246
0.23	2.22983	27.6252	14.1376	34.38	1	315
1.97	19.0587	8.57493	17.3391	30.7197	1	274
0.27	2.56893	36.3817	19.3871	13.9396	1	22
2.44	23.1484	8.18792	14.9501	30.7062	1	235
2.62	24.7457	6.99619	16.9952	25.0724	1	129
1.59	14.9919	30.5246	14.3428	23.4624	1	95
0.4	3.76923	37.1385	12.9848	19.995	1	71
4.24	38.7847	9.6832	18.4449	31.1771	1	281
0.47	4.27759	19.1877	14.3582	29.725	1	257
0.4	3.62308	31.6628	16.2568	21.7143	1	100
1.43	12.9311	34.8632	14.1042	21.9487	1	68
1.61	14.5108	33.5139	14.0528	19.0424	1	54
0.46	4.14394	17.9992	16.432	27.122	1	201
1.57	14.134	37.3297	16.4054	17.6098	1	42
0.41	3.67763	22.5259	11.7584	26.9875	1	180
0.75	6.70222	26.3871	13.4368	28.8484	1	224
0.35	3.11461	33.4944	13.0653	23.6708	1	118
1.52	13.5231	20.3595	11.9592	31.1992	1	272
0.5	4.43705	36.9758	15.7497	19.4517	1	61
0.35	3.10521	24.4601	13.4843	34.2492	1	316
0.93	8.24846	32.5241	16.7662	19.4152	1	52
0.66	5.85307	25.6764	14.3222	26.0963	1	147
1.31	11.6065	24.6681	13.7015	25.7222	1	143
1.89	16.7071	34.4834	16.6436	17.7412	1	46
0.78	6.88252	13.6734	16.6312	29.0413	1	241
0.57	5.02649	24.4902	12.6545	28.1905	1	228
0.55	4.84351	26.2821	11.1034	29.3285	1	237
0.87	7.63196	21.2646	12.0612	26.3889	1	158
1.24	10.8534	38.0707	18.6467	13.6103	1	16
0.71	6.20802	16.4674	16.6374	28.395	1	227
1.71	14.9368	20.283	14.9786	30.671	1	222
1.11	9.67436	30.8856	15.1486	20.5485	1	66
1.55	13.4551	36.9398	15.564	18.469	1	51
2.65	22.9909	7.00746	15.5425	25.8577	1	133
0.93	8.02519	32.7117	14.5665	18.1648	1	45
1.93	16.653	17.7225	17.2188	30.0486	1	250
3.7	31.8811	36.6832	12.4983	15.361	1	9
1.13	9.72609	34.0322	12.6588	19.979	1	62
0.41	3.52437	32.8719	15.3464	19.2066	1	57
1.37	11.7645	28.4069	12.838	24.9254	1	110
1.31	11.2428	36.8111	17.7266	15.5003	1	29
1.03	8.8148	34.41	15.5195	21.7691	1	92
1.79	15.3059	34.4094	13.1056	16.5098	1	25
0.4	3.41868	35.2211	17.3323	14.8366	1	27
0.54	4.61284	24.2987	14.1382	27.4956	1	213
1.49	12.7173	20.7226	13.6341	33.4898	1	296
3.77	32.1707	10.2549	17.2261	31.8125	1	276
1.36	11.5762	38.8563	16.8454	14.9394	1	19
2.34	19.9003	22.5699	12.2496	29.3623	1	204
2.01	17.0856	34.8472	17.201	14.5681	1	21
0.52	4.41917	37.2464	15.1623	20.4897	1	74
1.18	9.99647	38.241	19.123	17.0454	1	37
3.93	33.2371	20.8036	15.8432	31.5212	1	232
1.65	13.9371	24.1032	17.3895	28.3104	1	153
1.09	9.20405	37.1082	16.091	23.4901	1	107
1.48	12.484	25.5839	11.9492	25.8749	1	135
1.02	8.59877	21.4888	16.5656	28.9977	1	215
1.11	9.34931	35.9972	18.3557	18.4776	1	53
0.7	5.87097	26.1234	15.7481	28.1719	1	225
0.7	5.86901	31.7448	13.783	20.4068	1	76
1.18	9.88885	26.4234	16.3171	25.4508	1	123
1.76	14.7465	39.0032	16.4802	17.2942	1	24
1.7	14.2377	33.8528	12.4536	22.6818	1	83
2.23	18.6585	11.5422	16.4701	25.9297	1	142
1.69	14.1352	38.0345	16.8281	19.3787	1	49
1.37	11.4524	31.7471	17.5755	22.6082	1	101
1.72	14.3706	21.9684	11.2098	32.7387	1	285
1.1	9.1861	27.4606	10.1511	33.376	1	300
0.55	4.58333	38.3503	15.3429	11.884	1	8
0.8	6.66573	38.2336	15.7911	21.3742	1	80
0.87	7.23834	23.1717	9.17839	32.2328	1	287
1.32	10.9759	22.6621	14.4635	29.0192	1	207
3.15	26.1871	35.1681	14.3218	12.5049	1	2
2.42	20.1138	13.9662	15.7171	30.2629	1	256
1.9	15.7752	22.8762	12.7472	33.0112	1	292
2.28	18.9144	24.3913	9.59972	33.12	1	268
3.51	29.1079	23.6289	13.5133	28.1257	1	165
1.25	10.3494	23.1722	11.486	30.7843	1	265
1.48	12.2502	22.2974	11.6983	31.5972	1	283
1.68	13.903	35.3256	14.962	17.9132	1	48
0.48	3.97119	23.1579	11.0238	27.64	1	214
1.85	15.2982	34.1042	14.8827	14.5679	1	14
0.48	3.96838	25.6876	13.0273	33.1852	1	308
1.89	15.6169	34.5426	17.7717	13.4361	1	6
1.82	15.0201	32.9808	16.6464	15.9119	1	28
2.21	18.2164	27.7405	14.0813	29.079	1	156
1.15	9.46456	20.6151	11.8673	28.0783	1	194
3.25	26.746	25.7243	12.8012	30.991	1	253
0.84	6.90517	32.8662	12.2351	24.5378	1	115
1.69	13.8707	35.6274	17.4288	16.8047	1	40
1.1	9.02618	32.0834	18.2408	17.469	1	33
2.61	21.4114	27.889	13.618	25.5134	1	112
0.61	4.99905	37.2281	19.8807	17.6601	1	47
1.61	13.1919	23.2764	13.5134	34.3221	1	309
1.38	11.3042	23.466	14.1822	32.493	1	298
1.49	12.2018	31.8477	15.3898	18.5863	1	44
2.53	20.7141	20.558	14.9975	33.2659	1	270
2.21	18.0911	25.2045	12.4005	27.2246	1	206
1.59	13.01	31.5149	13.7237	18.3726	1	43
1.98	16.1718	33.1287	18.3928	16.4822	1	20
0.7	5.71354	23.4482	16.4006	28.9911	1	236
1.73	14.0984	34.4945	13.1586	14.3642	1	12
1.2	9.77721	33.5717	19.6386	18.1245	1	36
2.23	18.1668	27.0687	16.4359	23.3896	1	79
0.63	5.12509	23.3488	9.92037	26.5244	1	170
1.46	11.8758	23.6357	12.8905	27.5488	1	168
0.78	6.34332	21.3396	15.8374	30.513	1	273
1.21	9.83669	27.7656	11.4293	27.6913	1	185
1.72	13.9701	32.1223	16.4137	23.4859	1	103
2.43	19.7355	27.28	12.8045	30.1432	1	252
1.95	15.8304	14.0382	18.5982	27.5738	1	199
1.57	12.7377	30.4031	11.6173	22.5877	1	96
2.06	16.7109	34.021	14.8871	16.3644	1	32
1.5	12.1626	37.4747	13.7678	20.7341	1	60
1.53	12.4034	14.4922	17.4411	27.0599	1	173
3.15	25.5262	35.9997	13.175	13.1299	1	3
0.56	4.53648	25.4881	14.6147	33.2664	1	306
1.09	8.82908	13.8243	16.4041	27.755	1	200
10.06	81.3583	10.763	15.2558	29.506	1	212
1.25	10.1019	19.4424	14.485	27.1818	1	163
3.5	28.2652	13.7032	16.1059	27.1786	1	171
0.53	4.27647	23.1916	10.3006	25.4737	1	138
2.39	19.284	32.3871	13.261	22.8874	1	64
0.94	7.58401	35.3099	14.6512	25.0312	1	121
1.32	10.6466	31.2023	12.2925	21.376	1	81
1.08	8.70955	35.7142	16.1025	22.0928	1	98
2.47	19.9153	38.2619	14.5363	16.1231	1	17
1.11	8.94624	33.6069	14.2575	24.6234	1	114
1.59	12.8114	35.2573	12.17	22.0002	1	73
1.42	11.438	32.0821	13.1922	17.583	1	38
1.66	13.3657	32.5517	14.7162	24.239	1	108
1.26	10.138	36.112	12.8109	17.7723	1	41
1.66	13.3555	21.9205	11.422	34.0883	1	302
4.72	37.9712	34.776	16.9286	13.5234	1	5
1.63	13.1109	35.8214	13.7307	20.3109	1	58
1.55	12.4661	37.7644	13.7041	14.1673	1	13
1.43	11.499	29.3887	12.0329	21.9921	1	90
2.23	17.9124	24.754	16.4324	25.2747	1	109
1.04	8.33737	25.9598	12.1973	34.4709	1	310
2.14	17.1541	26.6263	11.2295	30.8265	1	239
1.83	14.6657	28.8282	15.6981	22.9322	1	94
1.98	15.8598	25.2511	8.73398	29.0606	1	223
3.58	28.6749	25.7014	11.8516	27.3086	1	127
0.58	4.64391	32.4383	17.2738	21.279	1	89
3.53	28.2444	22.4959	10.1943	27.7329	1	119
2.55	20.4028	25.4441	15.981	32.8302	1	291
2.46	19.6584	19.8227	17.2786	28.9021	1	217
0.84	6.70787	34.3392	19.5903	20.668	1	86
3.17	25.3025	23.9699	12.2633	31.2523	1	211
0.51	4.07036	31.6411	16.0557	16.3936	1	34
1.02	8.13577	37.8927	18.4227	12.3516	1	11
2.49	19.8441	27.3277	13.3061	23.7216	1	105
1.04	8.28696	24.2254	16.8204	30.1251	1	262
0.98	7.80645	21.1562	13.8605	29.9916	1	267
0.79	6.28679	20.8058	13.3697	28.6373	1	219
2.41	19.1667	25.3173	15.0691	24.2836	1	99
0.38	3.01655	36.2036	19.5058	21.7155	1	102
2.2	17.4297	31.6725	11.6415	23.1694	1	88
1.18	9.34126	21.9597	15.108	27.3994	1	162
2.35	18.591	27.933	12.9852	28.338	1	151
1.21	9.5576	37.678	18.3835	20.6063	1	70
2.52	19.8743	23.783	12.293	30.4147	1	220
1.79	14.108	22.7795	15.0624	35.0624	1	313
1.83	14.4185	36.4184	14.8159	23.1293	1	87
2.53	19.931	21.1756	15.5476	29.0769	1	181
1.32	10.389	30.3491	15.6688	19.5135	1	55
0.98	7.7095	24.1847	14.0517	23.9497	1	113
1.39	10.9348	24.7702	17.027	31.2471	1	284
0.74	5.82041	26.3888	10.7538	25.6941	1	146
1.46	11.4804	34.2928	13.4274	25.1352	1	122
2.58	20.285	23.6577	9.47874	30.1859	1	182
1.76	13.835	28.701	13.1082	21.808	1	84
1.68	13.1816	39.4344	15.6977	14.0545	1	10
0.95	7.45203	21.3249	17.5441	26.7161	1	154
2.56	20.0789	35.8486	15.1469	19.6989	1	56
1.49	11.6819	25.1064	10.6679	29.3982	1	245
1.57	12.3061	35.0885	18.1828	21.3701	1	77
2.22	17.36	9.9821	16.794	27.7343	1	210
1.33	10.3956	23.7025	10.216	32.9651	1	297
2.15	16.8031	25.6314	10.3382	31.4195	1	238
1.76	13.7548	30.1884	14.7128	19.1577	1	50
1.55	12.1049	26.4613	15.3479	33.8239	1	303
1.32	10.3052	8.37449	16.4464	24.9896	1	132
1.83	14.271	36.0471	14.8017	21.3626	1	75
2.29	17.8495	27.0494	10.0914	32.0645	1	275
0.61	4.75276	24.6012	15.2993	34.1173	1	314
0.71	5.51317	23.5138	17.3583	32.5765	1	301
2.05	15.9155	25.8367	14.0012	35.8092	1	323
1.79	13.8892	9.37866	14.849	28.8863	1	221
1.48	11.4822	34.2339	18.7931	18.1661	1	35
1.72	13.3424	19.9119	13.0463	28.1338	1	166
0.6	4.64254	33.6513	18.0046	19	1	59
0.62	4.79588	8.63768	16.6742	28.5768	1	233
2.3	17.7002	36.5696	17.0227	16.2817	1	31
3.27	25.1438	24.1618	14.4688	35.543	1	307
2.31	17.7508	39.0478	17.3985	13.6906	1	4
0.98	7.52962	35.1133	16.7688	22.7854	1	104
1.1	8.45027	7.33873	14.131	26.1605	1	159
1.87	14.3609	25.4488	13.4555	24.0664	1	106
1.58	12.1	12.6349	17.7915	27.483	1	172
2.67	20.439	33.5814	16.1017	19.2639	1	30
2.5	19.0881	33.6543	18.1133	22.4536	1	85
1.36	10.3816	38.5461	13.9923	18.2446	1	39
0.75	5.72473	23.73	15.2969	24.1962	1	120
1	7.63278	20.9407	11.9634	29.2711	1	254
0.93	7.09762	21.0301	15.2659	25.7885	1	148
1.39	10.6025	20.7718	16.588	33.0344	1	294
2.33	17.7701	27.224	11.8631	27.2785	1	169
1.91	14.5558	24.9578	14.3735	34.5157	1	311
1.21	9.20989	36.5288	18.2647	11.6254	1	1
2.79	21.2355	24.0689	12.6711	35.9333	1	320
1.91	14.5299	31.963	13.7387	21.7789	1	69
1.46	11.088	9.2599	15.1319	31.288	1	271
2.68	20.3415	36.3055	17.9026	22.4675	1	67
0.82	6.21709	35.7777	18.6845	19.5513	1	63
1.02	7.72411	37.6915	14.6563	22.2576	1	93
1.39	10.4685	33.8022	15.6545	12.6596	1	7
2.09	15.7149	31.9315	14.9765	22.9859	1	91
1.75	13.1571	22.1293	16.6511	26.8688	1	134
2.22	16.6824	32.2031	15.7116	24.7975	1	117
1.62	12.1326	9.57259	14.4657	26.2707	1	152
0.77	5.76119	25.1001	14.8448	31.2241	1	282
2.52	18.8537	9.74273	17.1142	26.0544	1	139
1.55	11.5685	11.097	15.0664	27.2093	1	196
0.94	7.00666	14.6831	15.9865	30.8248	1	278
2.53	18.8558	25.7122	15.2342	35.1239	1	321
1.94	14.4523	10.183	19.7525	28.3573	1	203
1.29	9.60853	20.5806	16.0552	26.8022	1	175
1.72	12.7888	27.914	10.9845	31.6653	1	269
1.47	10.9263	34.0043	16.203	24.8594	1	124
1.88	13.9363	22.7964	13.9635	26.8001	1	136
1.74	12.8908	24.029	10.668	35.3819	1	318
1.58	11.6722	25.9595	9.04934	32.7112	1	288
1.89	13.8503	22.2113	12.969	30.7113	1	277
1.21	8.85647	25.8032	16.1433	32.1041	1	289
2.64	19.1569	11.4957	16.6972	30.3489	1	266
1.08	7.83608	22.2688	13.938	24.884	1	126
2.47	17.6485	32.4393	18.3605	20.8431	1	65
1.73	12.2781	26.2789	11.5683	24.9304	1	125
0.58	4.09798	23.3268	17.7855	30.4482	1	280
1.54	10.861	11.0603	19.2552	30.026	1	264
1.83	12.7935	10.1412	18.4329	27.7244	1	193
4.66	31.785	13.6562	18.777	28.402	1	157

### Sheet: FIB-SEM Organelles statistics
	count	volume [µm³]	area [µm²]
Chromosomes	267	418.64	3444.08
Nucleus	1	2452	1467
Peduncle globules	178	96	784.8
Nucleolus	2	-	-

### Sheet: FIB-SEM - Chloroplasts
Overall statistics	Volume3d [µm³]	Area3d [µm²]
Mean	79.3485	209.981
Min	12.3229	39.7625
Max	259.021	665.756
Median	43.3425	120.493
Variance	6561.93	45465
Standard deviation	81.0057	213.225
Measurements of individual chloroplasts
Volume3d [µm³]	Area3d [µm²]	BaryCenterX [µm]	BaryCenterY [µm]	BaryCenterZ [µm]	Mean	index
259.021	665.756	30.4715	16.7996	29.7701	1	15
241.08	660.267	6.83793	20.9422	19.9448	1	8
161.65	429.574	15.0497	18.7566	33.5038	1	18
120.606	275.394	27.4296	19.8772	10.323	1	3
96.0132	276.497	10.6861	11.2817	29.284	1	14
47.4687	122.291	8.40674	21.7158	33.2999	1	17
46.1693	120.493	16.0177	12.2556	33.7987	1	19
43.3425	129.108	19.9926	12.3471	36.719	1	20
35.9383	95.9864	16.5151	21.3663	28.6633	1	16
35.4207	104.547	27.2137	13.1635	14.9933	1	9
32.5549	71.28	35.03	10.2335	18.7788	1	13
24.4189	71.7487	31.4345	20.6321	16.2001	1	12
17.388	43.9854	24.3587	17.4435	6.39447	1	2
16.8332	43.0287	32.7325	12.5629	12.8371	1	7
12.3229	39.7625	17.1937	15.6185	6.43099	1	1
